# Automated generation of a gene perturbation transcriptomic atlas using large language models

**DOI:** 10.64898/2026.08.08.743502

**Authors:** Jamie Soul, David A Young

## Abstract

Public transcriptomic repositories contain thousands of gene perturbation experiments, a valuable resource for understanding gene function, but perturbation metadata are not structured, which blocks systematic reuse. Existing perturbation atlases depend on expert manual curation, so they are costly to maintain and infrequently updated, while automated grouping approaches neither identify which samples form the perturbation arm nor recover the perturbed gene.

Here we develop an automated pipeline that uses large language models to find single-gene perturbation experiments in NCBI-GEO and reconstruct their case-control sample groupings, along with the perturbed gene, perturbation type and cell line as structured, ontology-normalised fields. We manually curated 3,300 GEO experiments with sample-level case-control assignments and release these as an open benchmark (2,400 training, 600 validation, 300 temporally held-out test). Reasoning models and task-specific finetuning substantially improved identification of valid perturbation groups, with the best model reaching precision 0.925 and recall 0.836 on the test set. Applied at scale, the pipeline generated an atlas of 6,802 gene perturbation expression signatures from 4,453 GEO experiments, covering 2,907 uniquely perturbed genes.

An R package, perturbMatch, supports exploration of the atlas and querying of user-supplied expression signatures against it using similarity scoring, so users can identify experiments that recapitulate a transcriptional state of interest.
