## Supplementary Table 1 for "Automated generation of a gene perturbation transcriptomic atlas using large language models"

### Sheet: SupplementaryTable3
accession	Magistral-Small-2509	Qwen3-30B-A3B-Instruct-2507 (finetuned)	Note	Ground_truth_action
GSE98848	Curation	Curation	Neither model returned a group here, potentially as a miRNA mimic is not explicitly in the prompt.	Both rows relabelled to OE. MIR519D corrected to MIR519A1, as the mimic is hsa-miR-519a-3p
GSE175370	-	Missed group	Qwen returned nothing for the whole series.
GSE181212	-	Missed group	Qwen skipped the series. The exon 2 to 3 deletion read may be read as a mutant which are excluded.
GSE184322	-	Missed group	Qwen skipped the series.
GSE190724	Invalid group	-	Magistral treated two differentiation stages as a case and control pair but nothing in this series is actually perturbed.
GSE197913	-	Missed group	Qwen skipped the series. The design is a dox inducible overexpression.
GSE200080	-	Invalid group	Every sample was grown at 1 percent oxygen. The prompt asks for normoxia only, so nothing should have been returned.
GSE201070	Wrong samples	Wrong samples	Magistral left curated groups out. Qwen repeated the same five groups repeatedly.
GSE208018	Invalid group	Invalid group	Both models returned the AR overexpression arm. Curated data doesn’t include as splice variant – debatable curation decision.
GSE211502	-	Missed group	Qwen skipped the series. Experiment includes a deletion mutant of IFNAR2 and several interferon beta treated samples, but the untreated samples could have been grouped.
GSE211812	Wrong samples	Missed group	There are three isoform specific IFNAR2 knockouts. Magistral worked them out correctly and then merged them into a single group of six cases. Qwen skipped the series instead.
GSE213171	Missed group	Missed group	Both models decided that mitochondrial tRNAs are not genes and skipped. MT-TN and MT-TK is used in the curation.
GSE214101	Curation	Curation	The PROTAC arms curated as MDM2 knockdown on the view that a degrader removes a single gene product. Both models dropped those arms because the prompt forbids compounds.	Rows kept. A targeted degrader counts as knockdown of a single gene product
GSE214493	Missed group	Missed group	MDA-MB-231 carries TP53 R280K in its own background, similar to many cancer cell lines. Both models read that as an engineered mutant and threw away a clean siTP53 experiment.
GSE221387	-	Missed group	Qwen skipped the series. It combines a lncRNA promoter deletion with hypoxia.
GSE221916	Wrong samples	Wrong samples	agistral still splits the PAXIP1 cases into two groups where the curation keeps a single group, and Qwen returns an incomplete set.	Duplicate STAG2 row removed. Its controls pooled NT-1 and NT-2 across two batches, so the NT-2 matched row was kept
GSE222264	-	Missed group	The curated group is built from the Input RNA samples, so the polysome fractions are left out. Qwen excludes series.
GSE222598	Missed group	-	The genotype field appears to be autofilled down the replicates e.g SF3B4 then SF3B5 then SF3B6. The titles and the treatment field both say SF3B4 throughout. Magistral used the genotype field and concluded that each replicate hit a different gene.
GSE223893	-	Missed group	Qwen skipped the series. It contains DAC and BMN673 arms alongside a clean one.
GSE225900	Missed group	-	Autofilled genotype column e.g HSDL2 then HSDL3 then HSDL4. Magistral used the genotype field and skipped.
GSE229469	-	Invalid group	The construct shZNF587/417 targets two genes at once. Qwen reported it as ZNF587 on its own.
GSE232540	Missed group	Missed group	Every CAR T sample had repeated antigen stimulation, but it reaches both arms equally so it confounds nothing. Both models dropped the series.
GSE234110	-	Curation	Qwen didn’t returned a group potentially as a miRNA mimic is not explicitly in the prompt.	None. The row was already correct
GSE236122	Missed group	Missed group	Six primary donors each carry their own number in the cell line field. Both models read the donors as separate cell lines, so every apparent line had too few replicates to pass.
GSE237216	-	Invalid group	The cells were treated with a recombinant HAPLN1 protein not a pertrubation but Qwen returned a group anyway.
GSE240468	Wrong samples	-	Magistral returned only four of the twelve curated cases.
GSE243621	Invalid group	-	The PLDLS peptide blocks the CTBP2 interaction rather than removing the gene. Magistral reported it as a CTBP2 knockdown.
GSE246231	Invalid group	-	The sequenced MCF7 cells did not have perturbation. Magistral returned three groups.
GSE246340	-	Invalid group	The samples carry TNF alpha on top of the siYAP and siTAZ treatment but Qwen returned a group.
GSE246998	Wrong samples	-	Magistral leaves one control sample out of the SW620 group.	Duplicate row removed. Two rows held identical samples under different cell lines, and LM3 does not appear in this series
GSE247471	Invalid group	Invalid group	Every arm carries IL-2 in DMSO.
GSE247500	Missed group	-	Magistral skipped the series because it judged U7 snRNA not to be a real symbol, but RNU7-1 exists.	Cell line corrected from KM12SM to HEK293T. It had been copied down from the row above
GSE249078	-	Wrong samples	Qwen dropped the BCOR group.
GSE249178	Wrong samples	Wrong samples	Magistral pooled its MED30 cases across two different control blocks and Qwen returned an incomplete set.	Case list corrected on the MED30 OE row, which had been identical to its control list
GSE249229	-	Invalid group	Sorted organoid populations with no perturbation at all. Qwen hallucinated an SLPI knockout.
GSE255702	-	Invalid group	Every sample here is a polysome fraction, which the prompt rules out, so there is no valid group.
GSE255874	Invalid group	-	The HRAS construct carries the V12 mutation
GSE256035	Invalid group	Missed group	There is a third knockout arm for 2B4 that the curation does not include.
GSE261377	-	Invalid group	The ABCF1 is mutated but Qwen reported it as wild type overexpression.
GSE261563	-	Missed group	The curated pair is the shATRX line against its parent, and both sit in the DMSO arm, so the drug is not a confounder.
GSE262642	-	Wrong samples	Qwen gave the GNB1 knockout cases the control block belonging to KCTD5 rather than their own.
GSE263143	Invalid group	-	Sequenced HLECs were treated with conditioned media from perturbed cells so not direct. Magistral reasoning trace identifies this but then later adds back group.
GSE266693	-	Curation	Qwen dropped dTAG pertrubation potentially as the prompt excludes compounds.	Row kept. A targeted degrader counts as knockdown of a single gene product
GSE270232	-	Wrong samples	Qwen does not include the SLC9A1 knockout group.
GSE270286	Missed group	Wrong samples	A baseline control is used for ATF6 overexpression at 6 and at 9 hours. Magistral read the timepoint rule as ruling that out and returned nothing. Qwen skips the 9 hour group.
GSE272752	Missed group	Missed group	Gene is the lncRNA AP1AR-DT. Both models decided it had no HGNC symbol. For Magistral an autofilled second gene name lead to more confusion.
GSE274315	Missed group	-	UBP1 not recognised by Magistral as a gene symbol, guessed it might be a typo for USP18 and skipped.
GSE276347	Curation	Curation	Neither model returned anything, potentially as the prompt does not explictly allow miRNA mimics.	Mimic row relabelled to OE and the inhibitor arm added as a second KD row, giving a matched pair
GSE279400	Missed group	-	The treatment column was autofilled from ACSS2 up to ACSS7. Magistral skipped due to autofilled values.
GSE282798	-	Invalid group	Each sample appears twice, once summarised over exons and once over genes. Qwen counted that pair as two replicates.
GSE285003	Invalid group	-	FOXP2-mNeon is a reporter used to sort cells. The positive and negative fractions differ only in endogenous expression, but Magistral read them as overexpression against control.
GSE285301	Missed group	-	Magistral judged circ_0006896 not to be a valid gene and skipped.
GSE285560	-	Invalid group	Qwen returned the RBM10 overexpression lines. The curation leaves them out.
GSE287105	Missed group and Wrong samples	Missed group and Wrong samples	Both models picked a non-paired control block.
GSE289628	Invalid group	Invalid group	Both models returned an extra EPAS1 knockdown group.
GSE292323	-	Wrong samples	Qwen reused the overexpression control block for two invalid knockdown groups.
GSE297360	Wrong samples	Wrong samples	Both models returned an incomplete set of the NOTCH2 and TRIM28 groups.	Cell line harmonised from H1048 to NCI-H1048 so both rows agree
GSE305002	Missed group	-	The conditioned media from senescent cells reaches both arms equally, so it confounds nothing. Magistral dropped the series.
